# Dark CO_2_ Fixation via the Ethylmalonyl-CoA Pathway Establishes Metabolic Parity: A Stoichiometric Basis for Compounding Ecosystem Shifts

**DOI:** 10.64898/2026.08.26.747204

**Authors:** Yubo Wang, Scott van der Veer, Timothy Paez Watson, Martin Pabst, Dimitry Y. Sorokin, Mark C.M. van Loosdrecht

## Abstract

A central challenge in microbial ecology is understanding how competing guilds coexist and why community structures unexpectedly drift away from theoretical steady states. While polyphosphate accumulation provides energy and redox buffering in many heterotrophs, how competing lineages occupying the same ecological niche without polyphosphate synthesis manage equivalent intracellular redox imbalances remains unposed. Using an enhanced biological phosphorus removal macrocosm, we integrated quantitative stoichiometry with metaproteomics to resolve alternative metabolic strategies that underpin cellular homeostasis in heterotrophs. We show that glycogen-accumulating organisms (GAOs) achieve baseline metabolic parity with polyphosphate-accumulating organisms (PAOs) through a parallel redox-buffering mechanism: heterotrophic CO_2_/HCO_3_^−^ re-assimilation via the ethylmalonyl-CoA pathway. This inorganic carbon fixation couples structural carbon conservation with tight redox control, mitigating intracellular electron overflow and eliminating the long-assumed GAO bioenergetic inferiority. The bioenergetic efficiency of GAOs is further fortified by fine-tuned metabolic wiring, featuring energy-efficient high affinity acetate activation, ferredoxin-centered biochemistry, and energy-neutral polyhydroxyalkanoates (PHA) mobilization. Strikingly, minor formate co-feeding disrupted this established PAO–GAO parity. Stoichiometric simulations revealed that this formate supplementation creates an asymmetric bioenergetic niche that grants per-cycle energy gains exclusively to GAOs. Decoupled from hydraulic throughput, solids retention time control retains cells carrying accumulated intracellular inventory, translating subtle per-cycle stoichiometric edges into a multi-generational ratchet and drives a rapid community shift from PAO–GAO co-dominance to GAO dominance. By exposing limitations of traditional single-substrate and single-cycle steady-state models, our findings reveal how inorganic resource management and generational metabolic compounding govern community assembly in biomass-retaining microbial ecosystems.
