## Appendix File 1 for "Dark CO_2_ Fixation via the Ethylmalonyl-CoA Pathway Establishes Metabolic Parity: A Stoichiometric Basis for Compounding Ecosystem Shifts"

### Sheet: MAG_Info
Genome_id	lineage	Completeness	Contamination	FA00	FA02	taxon
Ca. Dechloromonas	c__Betaproteobacteria	91.02	0.00	0.621833	0.028465	d__Bacteria;p__Pseudomonadota;c__Gammaproteobacteria;o__Burkholderiales;f__Rhodocyclaceae;g__Azonexus;s__
Ca. Accumulibacter	c__Betaproteobacteria	85.95	2.14	0.00263817	2.99609e-05	d__Bacteria;p__Pseudomonadota;c__Gammaproteobacteria;o__Burkholderiales;f__Rhodocyclaceae;g__Accumulibacter;s__Accumulibacter sp000585075
Ca. Competibacter MAG3	c__Gammaproteobacteria	97.36	2.00	0.00160571	0.0418183	d__Bacteria;p__Pseudomonadota;c__Gammaproteobacteria;o__Competibacterales;f__Competibacteraceae;g__Competibacter;s__Competibacter phosphatis
Ca. Competibacter MAG5	c__Gammaproteobacteria	95.31	4.73	0.000555172	0.0112713	d__Bacteria;p__Pseudomonadota;c__Gammaproteobacteria;o__Competibacterales;f__Competibacteraceae;g__Competibacter_A;s__
Ca. Competibacter MAG1	c__Gammaproteobacteria	97.41	0.57	0.0165661	0.359389	d__Bacteria;p__Pseudomonadota;c__Gammaproteobacteria;o__Competibacterales;f__Competibacteraceae;g__Competibacter_A;s__
Ca. Competibacter MAG2	c__Gammaproteobacteria	90.67	2.44	0.0232044	0.345142	d__Bacteria;p__Pseudomonadota;c__Gammaproteobacteria;o__Competibacterales;f__Competibacteraceae;g__Competibacter_A;s__Competibacter_A denitrificans
Ca. Competibacter MAG4	c__Gammaproteobacteria	89.17	2.37	0.0131861	0.00316945	d__Bacteria;p__Pseudomonadota;c__Gammaproteobacteria;o__Competibacterales;f__Competibacteraceae;g__Competibacter_A;s__Competibacter_A sp002433805
Ca. Contendibacter	c__Gammaproteobacteria	97.01	2.00	0.191265	0.0659321	d__Bacteria;p__Pseudomonadota;c__Gammaproteobacteria;o__Competibacterales;f__Competibacteraceae;g__Contendobacter;s__Contendobacter odensis
AC2	o__Actinomycetales	89.53	2.27	0.00277475	0.00204384	d__Bacteria;p__Actinomycetota;c__Actinomycetes;o__Actinomycetales;f__Dermatophilaceae;g__Lutibacillus;s__Lutibacillus vidarii
AC1	o__Actinomycetales	96.29	0.69	0.00697535	0.000844123	d__Bacteria;p__Actinomycetota;c__Actinomycetes;o__Propionibacteriales;f__Nocardioidaceae;g__Nocardioides;s__
BA9	p__Bacteroidetes	92.07	5.17	0.000888258	0.00410646	d__Bacteria;p__Bacteroidota;c__Bacteroidia;o__B-17B0;f__B-17BO;g__UBA2475;s__
BA8	k__Bacteria	95.70	1.61	0.00217426	0.0120134	d__Bacteria;p__Bacteroidota;c__Bacteroidia;o__Bacteroidales;f__UBA4417;g__UBA4417;s__
BA7	p__Bacteroidetes	93.08	1.26	0.00247792	0.00347792	d__Bacteria;p__Bacteroidota;c__Bacteroidia;o__Chitinophagales;f__Chitinophagaceae;g__Ferruginibacter;s__Ferruginibacter sp002400445
BA6	p__Bacteroidetes	81.50	2.52	0.000727419	0.00269449	d__Bacteria;p__Bacteroidota;c__Bacteroidia;o__Chitinophagales;f__Chitinophagaceae;g__Niabella;s__
BA5	p__Bacteroidetes	99.51	1.23	0.000326148	0.00661521	d__Bacteria;p__Bacteroidota;c__Bacteroidia;o__Chitinophagales;f__Chitinophagaceae;g__OLB11;s__
BA4	p__Bacteroidetes	98.52	0.77	0.00220764	0.00683597	d__Bacteria;p__Bacteroidota;c__Bacteroidia;o__Chitinophagales;f__Chitinophagaceae;g__UBA1312;s__
BA3	k__Bacteria	80.92	22.29	0.00413958	0.0061012	d__Bacteria;p__Bacteroidota;c__Bacteroidia;o__Flavobacteriales;f__Crocinitomicaceae;g__Fluviicola;s__
BA2	f__Flavobacteriaceae	91.93	1.57	0.00184032	0.00165481	d__Bacteria;p__Bacteroidota;c__Bacteroidia;o__Flavobacteriales;f__Flavobacteriaceae;g__Flavobacterium;s__
BA1	s__algicola	98.02	0.95	0.000618925	0.0160531	d__Bacteria;p__Bacteroidota;c__Bacteroidia;o__Flavobacteriales;f__Flavobacteriaceae;g__Mariniflexile;s__Mariniflexile maritimum
MX1	c__Deltaproteobacteria	82.26	1.61	0.0339782	0.00201185	d__Bacteria;p__Myxococcota;c__Myxococcia;o__Myxococcales;f__Myxococcaceae;g__Archangium_A;s__
AP9	c__Alphaproteobacteria	81.57	0.43	0.000290958	0.00210167	d__Bacteria;p__Pseudomonadota;c__Alphaproteobacteria;o__Paracaedibacterales;f__VGCI01;g__;s__
AP8	o__Rhizobiales	97.20	0.82	0.00745242	0.00552477	d__Bacteria;p__Pseudomonadota;c__Alphaproteobacteria;o__Rhizobiales;f__Ancalomicrobiaceae;g__CALBKH01;s__
AP7	o__Rhizobiales	92.39	14.71	0.00231624	0.00056526	d__Bacteria;p__Pseudomonadota;c__Alphaproteobacteria;o__Rhizobiales;f__Beijerinckiaceae;g__Rhabdaerophilum;s__
AP6	o__Rhizobiales	97.25	0.48	0.00969462	0.0196578	d__Bacteria;p__Pseudomonadota;c__Alphaproteobacteria;o__Rhizobiales;f__Rhizobiaceae;g__Aminobacter;s__Aminobacter niigataensis
AP5	f__Rhodobacteraceae	98.93	0.48	0.00487555	0.0134769	d__Bacteria;p__Pseudomonadota;c__Alphaproteobacteria;o__Rhodobacterales;f__Rhodobacteraceae;g__Fuscibacter;s__
AP4	f__Rhodobacteraceae	99.54	0.91	0.00199128	0.0104703	d__Bacteria;p__Pseudomonadota;c__Alphaproteobacteria;o__Rhodobacterales;f__Rhodobacteraceae;g__Xinfangfangia;s__
AP2	o__Sphingomonadales	97.66	1.22	0.00181852	0.000428667	d__Bacteria;p__Pseudomonadota;c__Alphaproteobacteria;o__Sphingomonadales;f__Sphingomonadaceae;g__Novosphingobium;s__
AP3	o__Sphingomonadales	98.11	0.34	0.00402907	0.000211324	d__Bacteria;p__Pseudomonadota;c__Alphaproteobacteria;o__Sphingomonadales;f__Sphingomonadaceae;g__Novosphingobium;s__
AP1	o__Sphingomonadales	99.02	0.19	0.00209334	0.000380504	d__Bacteria;p__Pseudomonadota;c__Alphaproteobacteria;o__Sphingomonadales;f__Sphingomonadaceae;g__Sphingorhabdus_B;s__
GP6	o__Burkholderiales	98.84	0.38	0.0088521	0.00379121	d__Bacteria;p__Pseudomonadota;c__Gammaproteobacteria;o__Burkholderiales;f__Burkholderiaceae;g__Acidovorax;s__Acidovorax sp027492855
GP5	o__Burkholderiales	90.79	1.74	0.00178626	0.00466691	d__Bacteria;p__Pseudomonadota;c__Gammaproteobacteria;o__Burkholderiales;f__Burkholderiaceae;g__Hydrogenophaga;s__
GP4	o__Burkholderiales	91.39	2.06	0.000458285	0.00756172	d__Bacteria;p__Pseudomonadota;c__Gammaproteobacteria;o__Burkholderiales;f__Burkholderiaceae;g__Hydrogenophaga;s__Hydrogenophaga electricum
GP2	c__Gammaproteobacteria	98.38	1.72	0.000968099	0.00812847	d__Bacteria;p__Pseudomonadota;c__Gammaproteobacteria;o__Legionellales;f__Legionellaceae;g__Legionella;s__Legionella lytica
GP1	f__Xanthomonadaceae	97.11	0.86	0.0218943	0.00319423	d__Bacteria;p__Pseudomonadota;c__Gammaproteobacteria;o__Xanthomonadales;f__Rhodanobacteraceae;g__Dokdonella_A;s__Dokdonella_A sp019634845
GP3	c__Betaproteobacteria	94.83	3.11	0.00149723	0.000170333	d__Bacteria;p__Pseudomonadota;c__Gammaproteobacteria;o__Burkholderiales;f__Thiobacillaceae;g__Thiobacillus;s__

### Sheet: MAG_abundance
Genome_id	Metagenome based relative abundance		Metaproteome based relative abundance
	FA00	FA02	FA01	FA02
Ca. Dechloromonas	0.621833	0.028465	0.306792	0.0414715
Ca. Accumulibacter	0.00263817	2.99609e-05	0.00967465	0.0037966
Ca. Competibacter MAG1	0.0165661	0.359389	0.0539963	0.320388
Ca. Competibacter MAG2	0.0232044	0.345142	0.122858	0.185278
Ca. Competibacter MAG3	0.00160571	0.0418183	0.0282802	0.087584
Ca. Competibacter MAG4	0.0131861	0.00316945	0.042727	0.02461
Ca. Competibacter MAG5	0.000555172	0.0112713	0.0249269	0.035685
Ca. Contendibacter	0.191265	0.0659321	0.351785	0.24131
AC1	0.00697535	0.000844123	0.000521814	0.000311286
AC2	0.00277475	0.00204384	8.94037e-05	0.000103899
AP1	0.00209334	0.000380504	0.000790025	0.000558352
AP2	0.00181852	0.000428667	0.00028333	0.000660817
AP3	0.00402907	0.000211324	0.00120758	0.000635252
AP4	0.00199128	0.0104703	0.000760343	0.00388597
AP5	0.00487555	0.0134769	0.00160996	0.00278031
AP6	0.00969462	0.0196578	0.00074549	0.00084223
AP7	0.00231624	0.00056526	0.000626115	0.000454454
AP8	0.00745242	0.00552477	0.00244492	0.00223238
AP9	0.000290958	0.00210167	0.000223565	0.000389415
BA1	0.000618925	0.0160531	0.00050694	0.00225836
BA2	0.00184032	0.00165481	0.000477146	0.000558966
BA3	0.00413958	0.0061012	0.00904889	0.00860004
BA4	0.00220764	0.00683597	0.000208601	0.000272836
BA5	0.000326148	0.00661521	0.00010439	0.000285311
BA6	0.000727419	0.00269449	0.000134183	0.000169142
BA7	0.00247792	0.00347792	0.000268411	0.000584532
BA8	0.00217426	0.0120134	0.00132689	0.0014556
BA9	0.000888258	0.00410646	0.00113305	0.000688225
GP1	0.0218943	0.00319423	0.00819881	0.0027124
GP2	0.000968099	0.00812847	0.00134152	0.000793352
GP3	0.00149723	0.000170333	0.00141636	0.00192437
GP4	0.000458285	0.00756172	0.00235549	0.00276722
GP5	0.00178626	0.00466691	0.0013264	0.000898684
GP6	0.0088521	0.00379121	0.00453211	0.00393894
MX1	0.0339782	0.00201185	0.00494975	0.000181413
