## Appendix File 2 for "Dark CO_2_ Fixation via the Ethylmalonyl-CoA Pathway Establishes Metabolic Parity: A Stoichiometric Basis for Compounding Ecosystem Shifts"

### Sheet: Overall Stoichiometry
														Glycogen synthesis from OAA
	R01	R02	R03	R1	R2	R3	R4	R5	R6	R7	R8	R9	R5'	G-1	G-2	G-3	G-4	G-5	G-6	G-7	G-8	G-9	G-10	G-11		R00	R11	R12	R13	R14	R15	R16	R17	R18	R19	R20	R21	R22	R23	R24	R001
Acetyl-CoA	-1			2	1		-2	-1				0	-3												Acetyl-CoA	0	0	0	-3	-3	0	0	-2	-4	0	0	0	0	0	0	0
Propionyl-CoA					1	-1		1				0	1												Propionyl-CoA	0	0	0	0	0	0	0	0	0	-1	-2	0	0	0	0	0
PHB				-1				-1				0	0												PHB	-1	-1.5	-1.5	0	0	-1	-2	0	0	0	0	0	0	0	0	-1.5
PHV					-1							0	0												PHV	0	0	0	0	0	0	0	0	0	0	0	-3	-1.2	-3	-4	0
OAA									1			-2	0	-1											OAA	0	2	0	2	0	1	0	1	0	1	0	5	0	4.5	0	0
ADP-Glucose (glycogen unit)												1	0										1		ADP-Glucose (glycogen unit)	0	0	1	0	1	0	1	0	1	0	1	0	1	0	3	1
CO2	2					-1		-1				2	-1	1											CO2	4	-2	0	-2	0	0	2	0	2	-1	0	-5	0	-3	2	0
O2		-0.5	-0.5									0	0												O2	-4.5	0	0	0	0	0	0	0	0	0	0	0	0	0	0	-1.25
UTP/GTP/ATP	1	2.5	1.5	-1	-1							-3	0	-1		-1							-1	1	UTP/GTP/ATP	21.5	-0.5	-3.5	0	-3	-1	-5	0	-3	0	-3	-3	-4.2	-3	-13	0.75
CoA	1			-2	-2	1	2					0	2												CoA	0	0	0	3	3	0	0	2	4	1	2	0	0	0	0	0
Fumarate										1	-1	0	0												Fumarate	0	0	0	0	0	0	0	0	0	0	0	0	0	0	0	0
Malate								1	-1		1	0	1												Malate	0	0	0	0	0	0	0	0	0	0	0	0	0	0	0	0
NAD+	-3	1		-1	-1		-1		-1			2	1				1								NAD+	0	-2.5	-0.5	-1	1	-3	-4	-2	-2	-1	0	-7	-0.8	-9	-6	0
NADH	3	-1		1	1		1		1			-2	-1				-1								NADH	0	2.5	0.5	1	-1	3	4	2	2	1	0	7	0.8	9	6	0
NADPH								-1				0	-1												NADPH	0	-1	-1	-1	-1	0	0	0	0	0	0	-1	-0.4	0	0	-1
NADP+								1				0	1												NADP+	0	1	1	1	1	0	0	0	0	0	0	1	0.4	0	0	1
Q	-1		1					-1		-1		0	-1												Q	0	-2	-2	-2	-2	-1	-2	-1	-2	-1	-2	-5	-2	-4.5	-6	0
QH2	1		-1					1		1		0	1												QH2	0	2	2	2	2	1	2	1	2	1	2	5	2	4.5	6	0
Succinate						1	1			-1		0	0												Succinate	0	0	0	0	0	0	0	0	0	0	0	0	0	0	0	0
UDP/GDP/ADP	-1	-2.5	-1.5	1	1							2	0	1		1								-1	UDP/GDP/ADP	-21.5	0.5	2.5	0	2	1	4	0	2	0	2	3	3.2	3	10	-1.75
PEP												0	0	1	-1										PEP	0	0	0	0	0	0	0	0	0	0	0	0	0	0	0	0
Phosphoglycerate												0	0		1	-1									Phosphoglycerate	0	0	0	0	0	0	0	0	0	0	0	0	0	0	0	0
1,3-BPG												0	0			1	-1								1,3-BPG	0	0	0	0	0	0	0	0	0	0	0	0	0	0	0	0
G3P												0	0				1	-1	-1						G3P	0	0	0	0	0	0	0	0	0	0	0	0	0	0	0	0
DHAP												0	0					1	-1						DHAP	0	0	0	0	0	0	0	0	0	0	0	0	0	0	0	0
F1,6 BP												0	0						1	-1					F1,6 BP	0	0	0	0	0	0	0	0	0	0	0	0	0	0	0	0
F6P												0	0							1	-1				F6P	0	0	0	0	0	0	0	0	0	0	0	0	0	0	0	0
G6P												0	0								1	-1			G6P	0	0	0	0	0	0	0	0	0	0	0	0	0	0	0	0
G1P												0	0									1	-1		G1P	0	0	0	0	0	0	0	0	0	0	0	0	0	0	0	0
PPi												0	0							1			1	-1	PPi	0	0	0	0	0	0	0	0	0	0	0	0	0	0	0	0
H+	3	-1		1	1		1	-1	1			-2	-2				-1								H+	0	1.5	-0.5	0	-2	3	4	2	2	1	0	6	0.4	9	6	-1
NDPK,nucleoside-diphosphate kinase								ATP + NDP ==== ADP + NTP
R01_TCA_cycle								Acetyl-CoA + 3NAD+ + Q + GDP + Pi ==== 2 CO2 + QH2 + 3NADH + CoA + GTP + CoA-SH + 3H+
R02 (NADH to ATP)								NADH + 0,5 O2 + H+ + 2,5 ADP + 2,5 Pi ==== NAD+ + 2,5 ATP
R03 (QH2 to ATP)								QH2 + 0,5 O2 + 1,5 ADP + 1,5 Pi ==== Q + H2O + 1,5 ATP
R1 (PHB to Acetyl-CoA)								[PHB] + ATP + 2 CoA-SH + NAD+ ==== 2 Acetyl-CoA + NADH + ADP + Pi + H+
R2 (PHV to Acetyl-CoA + Propionyl-CoA)								[PHV] + ATP + 2 CoA-SH + NAD+ ==== Acetyl-CoA + Propionyl-CoA + NADH + ADP + Pi +H+
R3 (Propionyl-CoA to succinate)								Propionyl-CoA + CO2 + ATP + GDP==== Succinate + ADP + GTP + CoA-SH
R4_Glyoxylate shunt								2 Acetyl-CoA + H2O + NAD+ ==== Succinate + 2CoA-SH + NADH + H+
R5_EMC (from 1 PHB + 1 Acetyl-CoA)								[PHB] + Acetyl-CoA + CO2 + NADPH + Q + H+ ==== Propionyl-CoA + Malate + QH2 + NADP+
R5'_EMC (from 3 Acetyl-CoA)								3 Acetyl-CoA + CO2 + NADH + NADPH + Q + 2 H+ ===== Malate + 2CoA-SH + Propionyl-CoA + QH2 + NAD+ + NADP+
R6								Malate + NAD+ ==== OAA + NADH + H+
R7								Succinate + Q ==== Fumarate + QH2
R8								Fumarate + H2O ==== Malate
R9 (OAA to ADP-Glucose, 2*(G1+G2+G3+G4)+G5+G6+G7+G8+G9+G10+G11)								2 OAA + 2 GTP + ATP + 2NADH + 2 H+ ===== ADP-Glucose + 2 CO2 + 2 NAD+ + 2 GDP
R00 (PHB to ATP, R1 + 2*R01 + 7*R02 + 2* R03)								[PHB] + 4.5 O2 + 21.5 ADP + 21.5 Pi ==== 21.5 ATP + 4 CO2 + 3 H2O
R11_EMC (PHB to OAA, R5 + 0.5 R1 + R3 + R7 + R8 + 2*R6 )								1.5 [PHB] + 2 CO2 + 0.5 ATP + 2Q + NADPH + 2.5 NAD+ ==== 2 OAA+ 2QH2 + NADP+ + 2.5 NADH + 2.5 H+ + 0.5 ADP + 0.5 Pi
R12_EMC (PHB to ADP-Glucose, R11 + R9)								1.5 [PHB] + 3.5 ATP + 2Q + NADPH + 0.5 NAD+ + 0.5 H+ ==== ADP-Glucose + 2QH2 + NADP+ + 0.5 NADH + 2.5 ADP
R13_EMC (Acetyl-CoA to OAA, R5' + R3 + R7 + R8 +2* R6)								3 Acetyl-CoA + 2 CO2 + 2Q + NADPH + NAD+ ==== 2 OAA+ 2QH2 + NADP+ + NADH + 3 CoA-SH
R14_EMC (Acetyl-CoA to ADP-Glucose, R13 + R9)								3 Acetyl-CoA + 3ATP + 2Q + NADPH + NADH + 2 H+ ==== ADP-Glucose+ 2QH2 + NADP+ + NAD+ + 3 CoA-SH + 2 ADP
R15_Glyoxylate shunt (PHB to OAA, R1 + R4 + R7 + R8 + R6)								[PHB] + ATP + Q + 3 NAD+ ==== OAA+ QH2 + 3 NADH + ADP + Pi + H+
R16_Glyoxylate shunt (PHB to ADP-Glucose, 2*R15 + R9)								2 [PHB] + 5 ATP + 2 Q + 4 NAD+ ==== ADP-Glucose + 2 QH2 + 4 NADH + 2 CO2 + 4 ADP + 4 H+
R17_Glyoxylate shunt (Acetyl-CoA to OAA, R4 + R7 + R8 + R6)								2 Acetyl-CoA + Q + 2 NAD+ ==== OAA+ QH2 + 2 NADH + 2 CoA-SH + 2H+
R18_Glyoxylate shunt (Acetyl-CoA to ADP-Glucose, 2*R17 + R9)								4 Acetyl-CoA + 2 Q + 2 NAD+ + 3 ATP ==== ADP-Glucose + 2 QH2 + 2 NADH + 4 CoA + 2 CO2 + 2 ADP + 2 H+
R19 (Propionyl-CoA to OAA, R3 + R7 + R8 + R6)								Propionyl-CoA + CO2 + 2H2O + Q + NAD+ ==== OAA+ QH2 + NADH + CoA + H+
R20 (Propionyl-CoA to ADP-Glucose, 2*R19 + R9)								2 Propionyl-CoA + 2 Q + 3 ATP ==== ADP-Glucose + 2 QH2 + 2 CoA-SH + 2 ADP
R21_EMC (PHV to OAA, R2+R19 + 1/3* R13 )								3 [PHV] + 5 CO2 + 3 ATP + 5Q + NADPH +7 NAD+ ==== 5 OAA+ 5 QH2 + NADP+ + 7 NADH + 3 ADP + 6 H+
R22_EMC (PHV to ADP-Glucose, 2/5*R21 + R9 )								1.2 [PHV] + 4.2 ATP + 2 Q + 0.4 NADPH + 0.8 NAD+ ==== ADP-Glucose + 2 QH2 + 0.4 NADP+ + 0.8 NADH + 3.2 ADP + 0.4 H+
R23_Glyoxylate shunt (PHV to OAA, R2+R19 + 1/2* R17 )								3 [PHV] + 3CO2 + 3 ATP + 4.5 Q + 9 NAD+ ==== 4.5 OAA+ 4.5 QH2 + 9NADH + 3 ADP + 3 Pi + 9 H+
R24_Glyoxylate shunt (PHV to ADP-Glucose, 4/9*R23 + R9 )								4 [PHV] + 13 ATP + 6 Q + 6 NAD+ ==== 3 ADP-Glucose + 6 QH2 + 6 NADH + 2CO2 + 10 ADP + 6 H+
R001_emc + tca (R12 + 2*R03 + 0.5*R02)								1.5 [PHB] + 1.25 O2 + NADPH + H+ + 1.75 ADP ====ADP-Glucose + NADP+ + 0.75 ATP
R001_net ATP yield								"-1 NADPH ~ -3 ATP; (-3 + 0.75) = -2.25 ATP"
as indicated in R00, complete oxidation of 1 mol PHB yields 21.5 mol ATP								1mol PHB ~ 21.5 mol ATP, or 0,10 mol PHB ~ 2.25 ATP
								0.104651		0.10 + 1.5 = 1.60
via the EMC pathway,								1.60465	mol PHB is needed for the synthesis of 1 mol ADP-Glucose, calculated from the stoichiometry listed above
FHL-2, formate hydrogenlyase								Formate = H2 + CO2 + PMF (~0.5 ATP)
Hyd-2								H2 + Q = QH2 + PMF (~0.5 ATP)
Formate---H2---QH2----O2; FHL + aerobic respiration of H2 will yield:								2,5 mol ATP from each mol of formate
spared PHB (mol) from oxidation by each mol of aerobic formate consumption:								0.116279
mmol of aerobic formate consumption:								1.24
mmol of PHB spared from respiration:								0.144186
mmol glycogen yield from 50% of the spared PHB by each mole of formate:								(0,144/1,6)*50%				=	0,313 *0,144
Biomass-C (mmol) yield from 50% of the spared PHB:								0.144186		24,7 g/mol
C:H(1.77):O(0.49):N(0.24), Biomass (mg) yield from 50% of the spared PHB:								3.5614
NoTES: 1 mol NADH === 2.5 mol ATP; 1 mol QH2==== 1.5 mol ATP; 1 mol NADPH ==== 3 mol ATP
The P/O (phosphate-to-oxygen) ratios of NADH and QH2 were taken as 2.5 and 1.5, respectively. For NADPH, an effective P/O ratio of 3.0 was applied to account for the additional proton motive force generated during transhydrogenase-mediated (pntAB) conversion of NADPH to NADH.

### Sheet: PHA metabolism
Metabolic Model	Enzyme	Reaction
PHA synthesis	phaA	2 acetyl-CoA = CoA + acetoacetyl-CoA
	phaB	Acetoacetyl-CoA + NADH + H+⟶(R)-3-hydroxybutyryl-CoA + NAD+
	phaC	(R)-3-hydroxyacyl-CoA + poly[(R)-3-hydroxyalkanoate]n = CoA + poly[(R)-3-hydroxyalkanoate]n+
PHA mobilization	phaZ	[3-hydroxybutyrate]n + H2O ==> [3-hydroxybutyrate](n-1) + 3-hydroxybutyrate; PHA(n) ​+ CoA ⟶ (R)-3-hydroxyacyl-CoA + PHA(n−1)
Acetyl-CoA anabolism (Acetyl-CoA from PHB & PHV)	route 1: glyoxylate shunt
	isocitrate lyase, ICL	isocitrate = succinate + glyoxylate
	malate synthase A, aceB	acetyl-CoA + glyoxylate + H2O = (S)-malate + CoA
	route 2: ethylmalonyl-CoA pathway
	CoAT, CoA transferase	3-hydroxybutyrate + acyl-CoA ==== 3-hydroxybutyryl-CoA + Acylate
	Ccr, crotonyl-CoA carboxylase/reductase	crotonoyl-CoA + CO2 + NADPH + H+ = (2S)-ethylmalonyl-CoA + NADP+
	Ecm, ethylmalonyl-CoA mutase	(2R)-ethylmalonyl-CoA = (2S)-methylsuccinyl-CoA
	Mcd, (2S)-methylsuccinyl-CoA dehydrogenase	methylsuccinyl-CoA + Q → mesaconyl-CoA + QH2​
	Ech, Mesaconyl-CoA hydratase,	mesaconyl-CoA + H2​O = β-methylmalyl-CoA
	Mcl; Malyl-CoA lyase	β-methylmalyl-CoA = glyoxylate + propionyl-CoA
Propionyl-CoA anabolism (Propionylyl-CoA from PHV)	route 1: methylmalonyl-CoA pathway
	pccA, acetyl-CoA carboxylase biotin carboxylase subunit	ATP + propanoyl-CoA + HCO3- = ADP + Pi + (S)-methylmalonyl-CoA
	pccB, Putative propionyl-CoA carboxylase beta chain 5
	MCEE, Pfam Enoyl-CoA hydratase isomerase	(S)-methylmalonyl-CoA = (R)-methylmalonyl-CoA
	MeaB, methylmalonyl Co-A mutase-associated GTPase	(R)-methylmalonyl-CoA = succinyl-CoA
	Mcm, methylmalonyl-CoA mutase
	route 2: methylcitrate cycle
	prpC, 2-methylcitrate synthase	propionyl-CoA + oxaloacetate → 2-methylcitrate
	prpA, bifunctional 2-methylcitrate dehydratase/aconitate hydratase	methylcitrate = methylisocitrate
	prpB, 2-methylcitrate lyase	methylisocitrate → succinate + pyruvate

### Sheet: Glycogen_metabolism
Enzyme	Reaction
glgP, Alpha-1 4 glucan phosphorylase.	[(1-4)-α-D-glucosyl]n + phosphate = [(1-4)-a-D-glucosyl]n-1 + a-D-glucose 1-phosphate (G1P)
pgm, alpha-D-glucose phosphate-specific phosphoglucomutase	G1P= G6P
pgi, glucose-6-phosphate isomerase	G6P= Fructose-6-phosphate (F6P)
pfp, Pyrophosphate--fructose 6-phosphate 1-phosphotransferase	F6P + PPi <-------> D-Fructose-1,6-bisphosphate (F1,6BP) + Pi
fba, fructose-bisphosphate aldolase	F1,6BP = glycerone phosphate (DHAP) + D-glyceraldehyde 3-phosphate (G3P)
tpiA, triose-phosphate isomerase	DHAP = G3P
gapA, type I glyceraldehyde-3-phosphate dehydrogenase	G3P + Pi+ NAD = (2R)-3-phospho-glyceroyl phosphate (1,3-BPG) + NADH
pgk, Phosphoglycerate kinase	1,3-BPG + ADP = 3-phosphoglycerate + ATP
gpm, phosphoglycerate mutase	3-phosphoglycerate = 2-phosphoglycerate
eno, phosphopyruvate hydratase	2-phosphoglycerate = PEP + 1 H2O
pykA, pyruvate kinase	PEP + ADP → Pyruvate + ATP
PPDK, pyruvate phosphate dikinase	AMP + PEP + diphosphate = ATP + pyruvate + phosphate
sodium-translocating pyrophosphatase	PPi = 2 Pi + PMF (~1 ATP)
glgC, glucose-1-phosphate adenylyltransferase	ATP + G1P = diphosphate + ADP-glucose
glgA, Glycogen synthase	[(1-4)-a-D-glucosyl]n + ADP-glucose ==> [(1-4)-a-D-glucosyl]n+1 + ADP

### Sheet: TCA
Enzyme	Reaction
citrate synthase, gltA	acetyl-CoA + H2O + oxaloacetate = citrate + CoA
citrate synthase, gltA
bifunctional aconitate hydratase 2/2-methylisocitrate dehydratase, acnB	citrate = isocitrate; methylaconitate = methylisocitrate
aconitate hydratase AcnA	citrate = isocitrate
icd, Isocitrate/isopropylmalate dehydrogenase;NADP-dependent isocitrate dehydrogenase	isocitrate + NADP+ = 2-oxoglutarate (2-KG) + CO2 + NADPH + H+
korABCD (or oorABCD), OGOR / KOR, 2-oxoglutarate:ferredoxin oxidoreductase	2-oxoglutarate (2-KG) + CoA + Fdox​ → Succinyl−CoA + CO2​ + Fdred​
sucB, 2-oxoglutarate dehydrogenase complex dihydrolipoyllysine-residue succinyltransferase	2-oxoglutarate + CoA + NAD+ ⟶ succinyl-CoA + CO2 ​+ NADH + H+
sucA, 2-oxoglutarate dehydrogenase E1 component
ADP-forming succinate--CoA ligase subunit beta, sucC	ADP + Pi + succinyl-CoA = ATP + succinate + CoA
succinate--CoA ligase subunit alpha, sucD
FAD assembly factor SdhE, sdhB	succinate + a quinone (Q) = fumarate + a quinol (QH2)
Succinate dehydrogenase iron-sulfur subunit, sdhA
succinate dehydrogenase flavoprotein subunit, sdhD
succinate dehydrogenase cytochrome b556 subunit, sdhC
Fumarate hydratase class I, fumA, 4.2.1.2	(S)-malate = fumarate + H2O
mdh, malate dehydrogenase	Malate + NAD+ ↔ OAA + NADH

### Sheet: Pyruvate_anapoloric_reaction
Enzyme	Reaction
PEPCK, phosphoenolpyruvate carboxykinase (GTP),4.1.1.32	GTP + oxaloacetate (OAA) = GDP + phosphoenolpyruvate (PEP) + CO2
PEPC, phosphoenolpyruvate carboxylase	Pi + OAA <----- PEP + HCO3-
maeA, maeB, malic enzyme, malate decarboxylase	Malate + NAD <--- Pyruvate + CO2 ​+ NADH
maeA, maeB, malic enzyme, malate decarboxylase	Malate + NAD <--- Pyruvate + CO2 ​+ NADH
mdh, malate dehydrogenase	Malate + NAD+ ↔ OAA + NADH
PPDK, pyruvate phosphate dikinase	ATP + pyruvate + phosphate = AMP + PEP + diphosphate
pyk, pyruvate kinase	PEP + ADP → Pyruvate + ATP
pykA, pyruvate kinase
PDH E1, pyruvate dehydrogenase E1, Transketolase_N	Pyruvate + CoA + NAD+ → Acetyl−CoA + CO2 ​+ NADH
PDH E2, dihydrolipoyllysine-residue acetyltransferase E2
PDH E3, dihydrolipoyl dehydrogenase E3
PorA, PFOR, Pyruvate synthase subunit PorA;	Pyruvate + CoA + Fdox​ <----> Acetyl−CoA + CO2​ + Fdred​
PorB, PFOR, Pyruvate synthase subunit PorB
icd, Isocitrate/isopropylmalate dehydrogenase;NADP-dependent isocitrate dehydrogenase	isocitrate + NADP+ = 2-oxoglutarate (2-KG) + CO2 + NADPH + H+
Pyruvate carboxylase	pyruvate + HCO− 3 + ATP → oxaloacetate + ADP + P

### Sheet: Fdred_NADPH_NADH
Enzyme	Reaction
pntA, Re/Si-specific NAD(P)(+) transhydrogenase subunit alpha	NADH + pmf === NADPH + PMF (~0,5 ATP)
pntB, Re/Si-specific NAD(P)(+) transhydrogenase subunit beta
fpr, ferredoxin-NADP reductase	Fdred + NADP === Fdox + NADPH
rnfABCDEFG, ferredoxin:NAD oxidoreductase	Fdred + NAD === Fdox + NADH + PMF (~0,5 ATP)

### Sheet: Sankey flow_GAO
Starting from 2 mol acetate, 1 mol of glycogen will supply the ATP and NADH for the synthesis of 4/3 mol PHB + 2/3 mol PHV during the anaerobic phase; 1 mol of glycogen needs to be replenished during the aerobic phase
	Glyoxylate shunt		Glyoxylate shunt		EMC		EMC
	HB --> UDP-glucose	HV --> UDP-glucose	1 mol HB --> UDP-glucose	2/3 mol HV --> UDP-glucose	HB --> UDP-glucose	HV --> UDP-glucose	2/3 mol HB --> UDP-glucose	2/3 mol HV --> UDP-glucose
	R16	R24	1*1/2*R16	2/3 *1/4* R24	R12	R22	2/3 *1/1,5* R12	2/3 * 1/1,2 * R22
Acetyl-CoA	0	0	0	0	0	0	0	0
Propionyl-CoA	0	0	0	0	0	0	0	0
PHB	-2	0	-1	0	-1.5	0	-0.666667	0
PHV	0	-4	0	-0.666667	0	-1.2	0	-0.666667
OAA	0	0	0	0	0	0	0	0
ADP-Glucose (glycogen unit)	1	3	0.5	0.5	1	1	0.444444	0.555556
CO2	2	2	1	0.333333	0	0	0	0
O2	0	0	0	0	0	0	0	0
UTP/GTP/ATP	-5	-13	-2.5	-2.16667	-3.5	-4.2	-1.55556	-2.33333
CoA	0	0	0	0	0	0	0	0
Fumarate	0	0	0	0	0	0	0	0
Malate	0	0	0	0	0	0	0	0
NAD+	-4	-6	-2	-1	-0.5	-0.8	-0.222222	-0.444444
NADH	4	6	2	1	0.5	0.8	0.222222	0.444444
NADPH	0	0	0	0	-1	-0.4	-0.444444	-0.222222
NADP+	0	0	0	0	1	0.4	0.444444	0.222222
Q	-2	-6	-1	-1	-2	-2	-0.888889	-1.11111
QH2	2	6	1	1	2	2	0.888889	1.11111
Succinate	0	0	0	0	0	0	0	0
UDP/GDP/ADP	4	10	2	1.66667	2.5	3.2	1.11111	1.77778
PEP	0	0	0	0	0	0	0	0
Phosphoglycerate	0	0	0	0	0	0	0	0
1,3-BPG	0	0	0	0	0	0	0	0
G3P	0	0	0	0	0	0	0	0
DHAP	0	0	0	0	0	0	0	0
F1,6 BP	0	0	0	0	0	0	0	0
F6P	0	0	0	0	0	0	0	0
G6P	0	0	0	0	0	0	0	0
G1P	0	0	0	0	0	0	0	0
PPi	0	0	0	0	0	0	0	0
H+	4	6	2	1	-0.5	0.4	-0.222222	0.222222
			6.5	4			0.555556	2.11111
			10.5				2.66667
			1.33333				0
			4/3 mol CO2 + 10,5 mol ATP				0 mol CO2 + 2,67 mol ATP
			and 1/3 mol PHB can be allocated for growth				and 2/3 mol PHB can be allocated for growth

### Sheet: Sankey flow_PAO
Starting from 2 mol acetate, 1/3 mol of glycogen + 4 mol Pi-PolyP will supply the ATP and NADH for the synthesis of 4/3 mol PHB during the anaerobic phase; 1/3 mol of glycogen + 4 mol Pi-PolyP need to be replenished during the aerobic phase
	Glyoxylate shunt		EMC		Glyoxylate shunt		EMC
	HB --> UDP-glucose	HV --> UDP-glucose	HB --> UDP-glucose	HV --> UDP-glucose	2/3 mol HB --> 1/3 UDP-glucose	0 mol HV --> UDP-glucose	1/2 mol HB --> UDP-glucose	0 mol HV --> UDP-glucose
	R16	R24	R12	R22	0	0 *1/4* R24	1/2*1/1,5* R12	0 * 1/1,2 * R22
Acetyl-CoA	0	0	0	0	0	0	0	0
Propionyl-CoA	0	0	0	0	0	0	0	0
PHB	-2	0	-1.5	0	-0.666667	0	-0.5	0
PHV	0	-4	0	-1.2	0	0	0	0
OAA	0	0	0	0	0	0	0	0
ADP-Glucose (glycogen unit)	1	3	1	1	0.333333	0	0.333333	0
CO2	2	2	0	0	0.666667	0	0	0
O2	0	0	0	0	0	0	0	0
UTP/GTP/ATP	-5	-13	-3.5	-4.2	-1.66667	0	-1.16667	0
CoA	0	0	0	0	0	0	0	0
Fumarate	0	0	0	0	0	0	0	0
Malate	0	0	0	0	0	0	0	0
NAD+	-4	-6	-0.5	-0.8	-1.33333	0	-0.166667	0
NADH	4	6	0.5	0.8	2	0	0.148148	0
NADPH	0	0	-1	-0.4	0	0	-0.333333	0
NADP+	0	0	1	0.4	0	0	0.296296	0
Q	-2	-6	-2	-2	-1	0	-0.666667	0
QH2	2	6	2	2	0.666667	0	0.592593	0
Succinate	0	0	0	0	0	0	0	0
UDP/GDP/ADP	4	10	2.5	3.2	2	0	0.740741	0
PEP	0	0	0	0	0	0	0	0
Phosphoglycerate	0	0	0	0	0	0	0	0
1,3-BPG	0	0	0	0	0	0	0	0
G3P	0	0	0	0	0	0	0	0
DHAP	0	0	0	0	0	0	0	0
F1,6 BP	0	0	0	0	0	0	0	0
F6P	0	0	0	0	0	0	0	0
G6P	0	0	0	0	0	0	0	0
G1P	0	0	0	0	0	0	0	0
PPi	0	0	0	0	0	0	0	0
H+	4	6	-0.5	0.4	1.33333	0	-0.166667	0
					6	0	0.259259	0
					6		0.259259
					0.666667		0
					2/3 mol CO2 + 6 mol ATP		0 mol CO2 + 0,25 mol ATP
					2/3 mol CO2 + 4 mol ATP for PolyP synthesis+ 2 mol ATP for 4 mol Pi transport		1/6 mol PHB ----> 3,75 mol ATP + 2/3 mol CO2
					and 2/3 mol PHB can be allocated for growth		and (4/3 - 1/2 - 1/6) mol = 2/3 mol PHB can be allocated for growth
							[PHB] + 4.5 O2 + 21.5 ADP + 21.5 Pi ==== 21.5 ATP + 4 CO2 + 3 H2O
							0.174419	mol PHB respiration for 3,75 mol ATP
							0.697674	CO2 from 1/6 mol PHB respiration
