## Appendix file 3 for "Dark CO_2_ Fixation via the Ethylmalonyl-CoA Pathway Establishes Metabolic Parity: A Stoichiometric Basis for Compounding Ecosystem Shifts"

### Sheet: Compounding Effect of Formate
1.236	mmol FA consumed aerobically
1.6	1,60 [PHB] ==== UDP-Glucose
2.5	1 FA === 2.5 ATP
21.5	[PHB] + 4.5 O2 + 21.5 ADP + 21.5 Pi ==== 21.5 ATP + 4 CO2 + 3 H2O
0.0449128	mmol-Glycogen increase from 50% of 0,14 mmol PHB spared
0.143721	C-mmol incre_GAO_Biomass from 50% of 0,14 mmol PHB spared
24.97	g/mol biomass, C:H(1.77):O(0.49):N(0.24)
0.33	C-mol Biomass/C-mol Acetate, YX/S
0.98	biomass retained following sludge discharge at the end of each anaerobic-aerobic cycle
6.9	g total MLVSS biomass in the 1,5 L working volume
9	mmol total acetate provided per cycle
The only two assumptions applied in this stoichiometric simulation are:
1) Biomass yield on PHB, YX/PHB = 0.5 C-mol Biomass/C-mol PHB
2) The pseudo-steady state established during FA00 phase exhibits neutral 50/50 functional baseline parity, with PAOs and GAOs each accounting for 50% of total biomass (i.e., 6,9 g/2 = 3,45 g) and assimilating 50% of the total acetate feed (i.e., 9mmol/2 = 4,5 mmol)
Cycle number	Formate-induced glycogen accrual (mmol)	Formate-induced GAO-biomass accrual (C-mmol)	Formate-induced GAO-biomass accrual (g)	Expanded glycogen-associated acetate uptake (mmol)	PAO-associated acetate uptake (mmol)	PAO-biomass accrual (g)	Shrinked PAO-associated acetate uptake (mmol)	Shrinked PAO-biomass accrual (g)
0	0	0	0	0	4.5	3.45	0	0
1	0.0440145	0.140847	0.00351694	0.0880291	4.41197	3.44865	-0.0880291	-0.00134978
2	0.0871488	0.335813	0.00838526	0.174298	4.3257	3.44598	-0.174298	-0.0040213
3	0.12942	0.582679	0.0145495	0.258841	4.24116	3.44201	-0.258841	-0.00798556
4	0.170846	0.87929	0.0219559	0.341693	4.15831	3.43679	-0.341693	-0.0132127
5	0.211444	1.22356	0.0305522	0.422888	4.07711	3.43033	-0.422888	-0.0196722
6	0.25123	1.61346	0.040288	0.502459	3.99754	3.42267	-0.502459	-0.0273326
7	0.29022	2.04703	0.0511142	0.580439	3.91956	3.41384	-0.580439	-0.0361622
8	0.32843	2.52236	0.0629833	0.65686	3.84314	3.40387	-0.65686	-0.0461285
9	0.365876	3.03762	0.0758493	0.731751	3.76825	3.3928	-0.731751	-0.0571986
10	0.402573	3.59101	0.0896674	0.805146	3.69485	3.38066	-0.805146	-0.0693395
11	0.438536	4.1808	0.104395	0.877072	3.62293	3.36748	-0.877072	-0.0825177
12	0.47378	4.80532	0.119989	0.947559	3.55244	3.3533	-0.947559	-0.0966994
13	0.508319	5.46294	0.13641	1.01664	3.48336	3.33815	-1.01664	-0.111851
14	0.542167	6.15209	0.153618	1.08433	3.41567	3.32206	-1.08433	-0.127938
15	0.575338	6.87124	0.171575	1.15068	3.34932	3.30507	-1.15068	-0.144928
16	0.607846	7.61892	0.190244	1.21569	3.28431	3.28721	-1.21569	-0.162785
17	0.639703	8.3937	0.209591	1.27941	3.22059	3.26852	-1.27941	-0.181477
18	0.670924	9.19419	0.229579	1.34185	3.15815	3.24903	-1.34185	-0.20097
19	0.70152	10.0191	0.250176	1.40304	3.09696	3.22877	-1.40304	-0.22123
20	0.731504	10.867	0.271349	1.46301	3.03699	3.20778	-1.46301	-0.242224
21	0.760888	11.7368	0.293068	1.52178	2.97822	3.18608	-1.52178	-0.26392
22	0.789685	12.6272	0.315301	1.57937	2.92063	3.16372	-1.57937	-0.286284
23	0.817906	13.537	0.33802	1.63581	2.86419	3.14071	-1.63581	-0.309285
24	0.845562	14.4652	0.361195	1.69112	2.80888	3.11711	-1.69112	-0.332891
25	0.872666	15.4105	0.384801	1.74533	2.75467	3.09293	-1.74533	-0.357071
26	0.899227	16.3721	0.40881	1.79845	2.70155	3.06821	-1.79845	-0.381793
27	0.925257	17.3487	0.433197	1.85051	2.64949	3.04297	-1.85051	-0.407028
28	0.950766	18.3395	0.457937	1.90153	2.59847	3.01726	-1.90153	-0.432745
29	0.975766	19.3435	0.483006	1.95153	2.54847	2.99109	-1.95153	-0.458915
30	1.00026	20.3597	0.508381	2.00053	2.49947	2.96449	-2.00053	-0.485509
31	1.02427	21.3873	0.53404	2.04855	2.45145	2.9375	-2.04855	-0.5125
32	1.0478	22.4254	0.559962	2.09561	2.40439	2.91014	-2.09561	-0.539859
33	1.07086	23.4732	0.586125	2.14172	2.35828	2.88244	-2.14172	-0.56756
34	1.09346	24.5298	0.612509	2.18692	2.31308	2.85442	-2.18692	-0.595576
35	1.1156	25.5946	0.639096	2.23121	2.26879	2.82612	-2.23121	-0.623882
36	1.13731	26.6667	0.665866	2.27461	2.22539	2.79755	-2.27461	-0.652452
37	1.15858	27.7454	0.692802	2.31715	2.18285	2.76874	-2.31715	-0.681263
38	1.17942	28.8301	0.719887	2.35884	2.14116	2.73971	-2.35884	-0.71029
39	1.19984	29.92	0.747102	2.39969	2.10031	2.71049	-2.39969	-0.739509
40	1.21986	31.0146	0.774434	2.43972	2.06028	2.6811	-2.43972	-0.7689
41	1.23948	32.1131	0.801865	2.47896	2.02104	2.65156	-2.47896	-0.798439
42	1.2587	33.2151	0.829381	2.51741	1.98259	2.62189	-2.51741	-0.828106
43	1.27754	34.3199	0.856968	2.55509	1.94491	2.59212	-2.55509	-0.85788
44	1.29601	35.427	0.884612	2.59202	1.90798	2.56226	-2.59202	-0.887741
45	1.3141	36.5358	0.912299	2.62821	1.87179	2.53233	-2.62821	-0.917671
46	1.33184	37.6459	0.940017	2.66367	1.83633	2.50235	-2.66367	-0.94765
47	1.34921	38.7567	0.967754	2.69843	1.80157	2.47234	-2.69843	-0.977661
48	1.36624	39.8677	0.995497	2.73249	1.76751	2.44231	-2.73249	-1.00769
49	1.38293	40.9786	1.02324	2.76587	1.73413	2.41229	-2.76587	-1.03771
50	1.39929	42.0888	1.05096	2.79858	1.70142	2.38229	-2.79858	-1.06771
51	1.41532	43.198	1.07865	2.83064	1.66936	2.35232	-2.83064	-1.09768
52	1.43103	44.3057	1.10631	2.86205	1.63795	2.32239	-2.86205	-1.12761
53	1.44642	45.4117	1.13393	2.89284	1.60716	2.29254	-2.89284	-1.15746
54	1.46151	46.5154	1.16149	2.92301	1.57699	2.26275	-2.92301	-1.18725
55	1.47629	47.6165	1.18898	2.95258	1.54742	2.23306	-2.95258	-1.21694
56	1.49078	48.7147	1.21641	2.98156	1.51844	2.20347	-2.98156	-1.24653
57	1.50498	49.8098	1.24375	3.00996	1.49004	2.17399	-3.00996	-1.27601
58	1.51889	50.9013	1.271	3.03779	1.46221	2.14464	-3.03779	-1.30536
59	1.53253	51.9889	1.29816	3.06506	1.43494	2.11542	-3.06506	-1.33458
60	1.54589	53.0725	1.32522	3.09179	1.40821	2.08636	-3.09179	-1.36364
61	1.55899	54.1516	1.35217	3.11798	1.38202	2.05744	-3.11798	-1.39256
62	1.57182	55.2262	1.379	3.14365	1.35635	2.0287	-3.14365	-1.4213
63	1.5844	56.2958	1.40571	3.16881	1.33119	2.00013	-3.16881	-1.44987
64	1.59673	57.3603	1.43229	3.19346	1.30654	1.97174	-3.19346	-1.47826
65	1.60881	58.4195	1.45873	3.21762	1.28238	1.94354	-3.21762	-1.50646
66	1.62065	59.4731	1.48504	3.2413	1.2587	1.91554	-3.2413	-1.53446
67	1.63225	60.5209	1.51121	3.2645	1.2355	1.88775	-3.2645	-1.56225
68	1.64362	61.5629	1.53722	3.28724	1.21276	1.86017	-3.28724	-1.58983
69	1.65476	62.5986	1.56309	3.30952	1.19048	1.83281	-3.30952	-1.61719
70	1.66568	63.6281	1.58879	3.33136	1.16864	1.80567	-3.33136	-1.64433
71	1.67638	64.6511	1.61434	3.35276	1.14724	1.77877	-3.35276	-1.67123
72	1.68687	65.6675	1.63972	3.37374	1.12626	1.75209	-3.37374	-1.69791
73	1.69715	66.6771	1.66493	3.39429	1.10571	1.72566	-3.39429	-1.72434
74	1.70722	67.6799	1.68997	3.41443	1.08557	1.69948	-3.41443	-1.75052
75	1.71709	68.6756	1.71483	3.43417	1.06583	1.67354	-3.43417	-1.77646
76	1.72676	69.6641	1.73951	3.45352	1.04648	1.64785	-3.45352	-1.80215
77	1.73624	70.6454	1.76402	3.47248	1.02752	1.62242	-3.47248	-1.82758
78	1.74553	71.6194	1.78834	3.49106	1.00894	1.59724	-3.49106	-1.85276
79	1.75463	72.5858	1.81247	3.50927	0.990734	1.57233	-3.50927	-1.87767
80	1.76355	73.5448	1.83641	3.52711	0.97289	1.54768	-3.52711	-1.90232
81	1.7723	74.496	1.86017	3.5446	0.955403	1.5233	-3.5446	-1.9267
82	1.78087	75.4396	1.88373	3.56173	0.938266	1.49919	-3.56173	-1.95081
83	1.78926	76.3754	1.90709	3.57853	0.921472	1.47535	-3.57853	-1.97465
84	1.79749	77.3033	1.93026	3.59499	0.905013	1.45177	-3.59499	-1.99823
85	1.80556	78.2233	1.95324	3.61112	0.888884	1.42847	-3.61112	-2.02153
86	1.81346	79.1354	1.97601	3.62692	0.873077	1.40545	-3.62692	-2.04455
87	1.82121	80.0394	1.99858	3.64241	0.857587	1.38269	-3.64241	-2.06731
88	1.8288	80.9354	2.02096	3.65759	0.842406	1.36022	-3.65759	-2.08978
89	1.83624	81.8233	2.04313	3.67247	0.827529	1.33802	-3.67247	-2.11198
90	1.84353	82.703	2.06509	3.68705	0.812949	1.31609	-3.68705	-2.13391
91	1.85067	83.5746	2.08686	3.70134	0.798661	1.29444	-3.70134	-2.15556
92	1.85767	84.438	2.10842	3.71534	0.784659	1.27306	-3.71534	-2.17694
93	1.86453	85.2931	2.12977	3.72906	0.770936	1.25197	-3.72906	-2.19803
94	1.87126	86.1401	2.15092	3.74251	0.757489	1.23114	-3.74251	-2.21886
95	1.87785	86.9788	2.17186	3.75569	0.74431	1.21059	-3.75569	-2.23941
96	1.8843	87.8092	2.1926	3.76861	0.731394	1.19031	-3.76861	-2.25969
97	1.89063	88.6314	2.21313	3.78126	0.718738	1.17031	-3.78126	-2.27969
98	1.89683	89.4454	2.23345	3.79367	0.706334	1.15058	-3.79367	-2.29942
99	1.90291	90.251	2.25357	3.80582	0.694178	1.13112	-3.80582	-2.31888
100	1.90887	91.0485	2.27348	3.81773	0.682265	1.11192	-3.81773	-2.33808
101	1.9147	91.8377	2.29319	3.82941	0.670591	1.093	-3.82941	-2.357
102	1.92042	92.6186	2.31269	3.84085	0.65915	1.07434	-3.84085	-2.37566
103	1.92603	93.3914	2.33198	3.85206	0.647938	1.05595	-3.85206	-2.39405
104	1.93152	94.1559	2.35107	3.86305	0.63695	1.03782	-3.86305	-2.41218
105	1.93691	94.9122	2.36996	3.87382	0.626182	1.01995	-3.87382	-2.43005
106	1.94219	95.6604	2.38864	3.88437	0.615629	1.00234	-3.88437	-2.44766
107	1.94736	96.4005	2.40712	3.89471	0.605288	0.984992	-3.89471	-2.46501
108	1.95242	97.1324	2.4254	3.90485	0.595153	0.967897	-3.90485	-2.4821
109	1.95739	97.8563	2.44347	3.91478	0.585221	0.951057	-3.91478	-2.49894
110	1.96226	98.5721	2.46134	3.92451	0.575487	0.934468	-3.92451	-2.51553
111	1.96703	99.2798	2.47902	3.93405	0.565948	0.918129	-3.93405	-2.53187
112	1.9717	99.9796	2.49649	3.9434	0.5566	0.902038	-3.9434	-2.54796
113	1.97628	100.671	2.51377	3.95256	0.547439	0.886192	-3.95256	-2.56381
114	1.98077	101.355	2.53084	3.96154	0.538461	0.870589	-3.96154	-2.57941
115	1.98517	102.031	2.54773	3.97034	0.529663	0.855227	-3.97034	-2.59477
116	1.98948	102.7	2.56441	3.97896	0.521041	0.840103	-3.97896	-2.6099
117	1.9937	103.36	2.5809	3.98741	0.512591	0.825214	-3.98741	-2.62479
118	1.99784	104.013	2.5972	3.99569	0.50431	0.81056	-3.99569	-2.63944
119	2.0019	104.658	2.61331	4.00381	0.496195	0.796136	-4.00381	-2.65386
120	2.00588	105.295	2.62922	4.01176	0.488242	0.781941	-4.01176	-2.66806
121	2.00978	105.925	2.64495	4.01955	0.480448	0.767972	-4.01955	-2.68203
122	2.0136	106.547	2.66048	4.02719	0.47281	0.754226	-4.02719	-2.69577
123	2.01734	107.162	2.67583	4.03468	0.465325	0.740702	-4.03468	-2.7093
124	2.02101	107.769	2.69099	4.04201	0.457989	0.727395	-4.04201	-2.7226
125	2.0246	108.369	2.70597	4.0492	0.4508	0.714305	-4.0492	-2.7357
126	2.02812	108.961	2.72077	4.05624	0.443755	0.701427	-4.05624	-2.74857
127	2.03157	109.547	2.73538	4.06315	0.436851	0.688761	-4.06315	-2.76124
128	2.03496	110.125	2.74981	4.06992	0.430085	0.676302	-4.06992	-2.7737
129	2.03827	110.695	2.76406	4.07655	0.423454	0.664049	-4.07655	-2.78595
130	2.04152	111.259	2.77814	4.08304	0.416956	0.651998	-4.08304	-2.798
131	2.04471	111.816	2.79203	4.08941	0.410588	0.640148	-4.08941	-2.80985
132	2.04783	112.365	2.80576	4.09565	0.404347	0.628496	-4.09565	-2.8215
133	2.05088	112.908	2.81931	4.10177	0.398231	0.617038	-4.10177	-2.83296
134	2.05388	113.443	2.83268	4.10776	0.392237	0.605773	-4.10776	-2.84423
135	2.05682	113.972	2.84589	4.11364	0.386363	0.594698	-4.11364	-2.8553
136	2.0597	114.494	2.85893	4.11939	0.380607	0.58381	-4.11939	-2.86619
137	2.06252	115.01	2.8718	4.12503	0.374966	0.573107	-4.12503	-2.87689
138	2.06528	115.519	2.8845	4.13056	0.369438	0.562585	-4.13056	-2.88741
139	2.06799	116.021	2.89704	4.13598	0.36402	0.552244	-4.13598	-2.89776
140	2.07064	116.516	2.90941	4.14129	0.35871	0.542079	-4.14129	-2.90792
141	2.07325	117.005	2.92162	4.14649	0.353507	0.53209	-4.14649	-2.91791
142	2.0758	117.488	2.93368	4.15159	0.348408	0.522272	-4.15159	-2.92773
143	2.07829	117.964	2.94557	4.15659	0.343411	0.512623	-4.15659	-2.93738
144	2.08074	118.434	2.95731	4.16149	0.338513	0.503142	-4.16149	-2.94686
145	2.08314	118.898	2.96889	4.16629	0.333714	0.493826	-4.16629	-2.95617
146	2.08549	119.356	2.98032	4.17099	0.329011	0.484671	-4.17099	-2.96533
147	2.0878	119.807	2.99159	4.1756	0.324401	0.475677	-4.1756	-2.97432
148	2.09006	120.253	3.00271	4.18012	0.319884	0.466839	-4.18012	-2.98316
149	2.09227	120.692	3.01369	4.18454	0.315457	0.458157	-4.18454	-2.99184
150	2.09444	121.126	3.02451	4.18888	0.311119	0.449627	-4.18888	-3.00037
